# A Reference Landscape of Regulatory T Cell States in Mice

**DOI:** 10.64898/2026.01.30.702856

**Authors:** A Freuchet, N. Mehrotra, I. Magill, O. Casey, X. Chi, S. Zhang, C.J. Imianowski, J.A. Myers, J.R. Huh, L. Brossay, D.A.A. Vignali, C Benoist, D. Zemmour, the immgenT project

## Abstract

CD4⁺FoxP3⁺ regulatory T cells (Tregs) are central to immunity, tolerance, and tissue homeostasis, yet their extensive heterogeneity lacks a unifying framework. Within the immgenT project, we profiled gene expression, surface markers and TCR clonotypes of mouse Tregs. Using a joint RNA–protein deep generative model, we define the Treg landscape, organized around eight conserved clusters shared across tissues and conditions, with immune context reshaping their relative abundance rather than generating new states, including a prominent circulating effector Treg population enriched in select non-lymphoid tissues. We validate this framework by integrating external datasets from conditions not represented in immgenT and by defining a flow cytometry panel spanning the Treg landscape. Together, immgenT provides a scalable, reusable reference that unifies Treg heterogeneity across tissues and immune challenges.
