## Extended Data Table 3 - immgenT Treg flow cytometry panel for "A Reference Landscape of Regulatory T Cell States in Mice"

### Sheet: Antibodies used
Extended Data Table 3 : immgenT Treg flow cytometry panel
Antibodies	Fluorochrome	Clone	Provider	Indicative dilution (NovoCyte Penteon)	Cat. No.	Note
Anti-CD62L	BV650	MEL-14	Biolegend	1:40	104453
Anti-CD304 (Neuropilin-1)	PE-Dazzle594	3E12	Biolegend	1:80	145218
Anti-FR4	PE	TH6	Biolegend	1:350	125107
Anti-KLRG1	BV711	2F1/KLRG1	Biolegend	1:80	138427
Anti-CD69	AF700	H1.2F3	Biolegend	1:50	104539
Anti-CD49b	APC	HMα2	Biolegend	1:40	103515	Commonly used on NK cells, a very bright color needs to be used for T cells
Anti-CD29	BV605	HM β1-1	BD Biosciences	1:40	740365
Anti-SCA-1	BV510	D7	Biolegend	1:40	108129
Panel to gate Tregs:
Anti-CD16/CD32 (Fc block)	Purified	2.4G2	BD Biosciences	1:80	553141
L/D	BUV395		Thermofisher	1:1000	L23105
Anti-CD45	BUV496	30-F11	BD Biosciences	1:100	569673
Anti-TCRb	PE-Cy7	H57-597	Biolegend	1:80	109222
Anti-CD8a	BUV737	53-6.7	BD Biosciences	1:40	612759
Anti-CD4	BV785	GK1.5	Biolegend	1:80	100453
Anti-FOXP3	AF488	150D	Biolegend	1:40	320012

### Sheet: Gating Strategy
Gating strategy
ImmgenT cluster	Gating Strategy (gated on TCRb+CD4+CD8a-Foxp3+)	Notes
Treg.A	CD62L+ and/or CD44low	Resting Treg cells in the blood are better identified as CD44low
Treg.D	CD62L-/CD44+CD49b-KLRG1+
Treg.E	CD62L-/CD44+KLRG1-CD49b-Sca-1+NRP1low
Treg.F	CD62L-/CD44+KLRG1-CD49b+CD29+	CD49b is commonly highly expressed on NK cells; for T cells expression, a bright color is highly recommended. Treg.F is characteerized by CD49B / ITGA2, which is always associated with CD29/ITGB1. So CD29 is not required. In pradtice we recommend to stain for CD29 because they are coexpressed and add confidence in the gating.
Treg.B	NRP1hiFR4hi
Treg.C		Activated cluster without flavors of the other. Recommend CD44+ CD69+ KLRG1- CD49b-
Other comments on specific gates
Treg.B	could likely also be found using CXCR5hi PD1hi gating
Please use Rosetta and Flow-like Genomics Tab to test your favorite gate and see where it maps in the Treg MDE (https://www.immgen.org/ImmGenT/)
