## Extended Data Table 4 - immgenT Previous Nomenclature for "A Reference Landscape of Regulatory T Cell States in Mice"

### Sheet: Treg
Extended Data Table 4. Correspondence between immgenT clusters and common annotations.
immgenT clusters	Rest/Act	Previous subsets	Figures (immgenT-Treg)
Treg.A	rTreg	resting	resting (Fig.1f, Fig.3), some tissue Tregs (Fig.4a,b) (Fig.1g, Extended Data Fig.6a)
Treg.B	a/eTreg	Tfr	Tfr (Fig.1f, Extended Data Fig.1f, Fig. 4e,f,g), some tissue Tregs (Fig.4a,b,c, Extended Data Fig.6a)
Treg.C	a/eTreg	early TCR activated	early TCR activated (Fig.4c,d, Extended Data Fig.1g), some tissue Tregs (Fig.4a,b, Extended Data 6a, Extended Data Fig.9b-f), some Th1-Tregs (Fig.1e), some CCR8+ Tregs (Extended Data Fig.9g)
Treg.D	a/eTreg	most ST2+ Tregs, most CCR8+ Tregs	ST2+ Tregs (Fig.1f, Fig.4c), some tissue Tregs (Fig.4a,b), some Th1-Tregs (Fig.1f), often dominant tumor-infiltrating Tregs (Fig.4g,h, Extended Data Fig.8c-h) (Fig.1g, Extended Data Fig.6a), most CCR8+ Tregs (Extended Data Fig.9g)
Treg.E	a/eTreg	RORgt Tregs	most NRP1low Tregs(Fig.2b), RORgt Tregs(Fig.2b), some tissue Tregs (Fig.4a,b), some Th1-Tregs (Fig.1e,f) (Extended Data Fig.6a)
Treg.F	a/eTreg	CD49B+ Tregs	CD49B+ Tregs, some Th1-Tregs (Fig.1f) (Fig.4g,h, Extended Data Fig.8b) (Extended Data Fig.6a)
Treg.wM	miniverse
Treg.P	proliferating
Comments
CXCR3+ Tbet+ (Th1) Tregs	did not map to any specific cluster (enriched in D-F), even though that Th1-like program is distinguishable by cytometry, likely is an add-on to several states.
thymic (t)Tregs	not tested in immgenT (no ontogeny information)
peripherally-induced (p)Tregs	map to all clusters		pTreg (Extended Data Fig. 2a-c)
induced Tregs	Undetermined (in vitro induced Tregs)
Tumor-infiltrating Tregs (often CCR8+) fall in different clusters (B, C, D, F)
Please use the immgenT website to map your favorite markers: gene expression in the MDE and flow-like genomics with CITE-seq in the Rosetta app, immgenT skyline (single gene expression), or T-RBI if you have single cell data.
